# A unified eIF1A^+^ luminal cells-centered hypoxic and “cold” tumor microenvironment promotes PCa progression among different subtypes

**DOI:** 10.1101/2025.04.17.649316

**Authors:** Lilin Wan, Enyao Huang, Zicheng Xu, Bing Zheng, Xuefei Ding, Chunyan Chu, Tiange Wu, Shengrong Chen, Junyong Zhuang, Ming Chen, Rong Na, Shenghong Ju, Dingxiao Zhang, Wenchao Li, Yifei Cheng, Bin Xu

## Abstract

PCa is a malignancy with high heterogeneity arises from both tumor microenvironment (TME) and histological subtypes. To achieve superior clinical efficacy, it is imperative to identify unified progression drivers within such heterogeneity in PCa, thereby enabling the development of more consistent and effective therapeutic strategies. In this study, we applied imaging mass cytometry to stain 39 proteins on 71 tissues comprising para-cancer, low-grade acinar adenocarcinoma (LgPAC), high-grade PAC (HgPAC), intraductal carcinoma (IDC) and ductal adenocarcinoma (DAC) tissues, obtaining the spatial proteomic landscape of 345,233 single cells. We discovered a hypoxic eIF1A^+^ luminal epithelial (LE) cluster exhibiting both translational activation and immunosuppressive properties, which was enriched in high-risk PCa including HgPAC, IDC and DAC, and associated which tumor progression and unfavorable prognosis. Additionally, eIF1A^+^ LE orchestrates the formation of an immunologically “cold” TME, characterized by the low infiltration of anti-cancer immune cells including PD1^-^ T cells CD163^-^ macrophages. Through *in vivo* validation and investigator-initiated study, we further found that Homoharringtonine, an inhibitor targeting protein translation process, effectively inhibited PCa growth, alleviated hypoxic microenvironment, and enhanced immune cell infiltration. This study is the first to apply spatial proteomics to delineate consistent molecular features across histological subtypes, providing transformative insights for clinical management of PCa.
