## Supplementary table 1-3 for "A unified eIF1A^+^ luminal cells-centered hypoxic and “cold” tumor microenvironment promotes PCa progression among different subtypes"

### Sheet: Table S1
Table S1: Clinicopathologic information of PCa patients in the IMC cohort
ROI	Type	Pathology	Age	BMI	Smoking	Drinking	Hypertension	Diabetes	Coronary artery disease	Cerebral infarction	pre-biopsy PSA	Tumor quantification	Gleason score	TNM stage	Stage	ISUP	Bladder neck invasion	Spermatic glands invasion	Vascular invasion	Neural invasion
ROIA01	PCa	LgPAC	58	25.6	1	1	0	0	0	0	4.91	6%-20%	6	T2NxM0	2	1	0	0	0	1
ROIA02	PCa	LgPAC	71	23.1	1	0	1	0	0	0	11.8	1%-5%	6	T2N0M0	2	1	0	0	0	0
ROIA03	PCa	LgPAC	80	25.56	0	0	0	0	0	1	2.25	6%-10%	6	T2cN0M0	2	1	0	0	0	1
ROIA04	PCa	LgPAC	57	25.97	0	1	0	0	0	0	8.05	11%-20%	6	T2NxM0	2	1	0	0	0	0
ROIA05	PCa	LgPAC	71	22.41	1	0	1	0	0	0	11.1	1%-5%	6	T2N0M0	2	1	0	0	0	0
ROIA06	PCa	LgPAC	67	24.61	1	1	0	0	0	0	4.72	31%-40%	6	T2NxM0	2	1	0	0	0	1
ROIA07	PCa	LgPAC	67	30.1	1	0	0	0	0	0	0.721	1%-5%	6	T2NxM0	2	1	0	0	0	1
ROIA08	PCa	LgPAC	84	20.76	0	0	1	1	0	0	13	6%-10%	6	T2NxM0	2	1	0	0	0	1
ROIB01	PCa	LgPAC	72	25.8	1	1	1	1	1	0	8.96	0.05	6	T2NxM0	2	1	0	0	0	1
ROIB02	PCa	LgPAC	67	22	0	0	1	0	0	0	11.5	0.05	6	T2NxM0	2	1	0	0	0	0
ROIB03	PCa	LgPAC	68	23	0	0	1	0	1	0	8	0.05	6	T2NxM0	2	1	0	0	0	0
ROIB04	PCa	LgPAC	86	24.2	0	0	1	1	1	1	6.41		6	T2cNxM0	2	1	0	0	0	0
ROIB05	PCa	LgPAC	83	28.3	0	0	1	0	0	1	7.72	0.036	6	T1aN0M0	1	1	0	0	0	0
ROIB06	PCa	LgPAC	81	22.3	0	0	0	0	0	0	7.27	0.3	6	T2NxM0	2	1	0	0	0	1
ROIB07	PCa	LgPAC	60	25.69	0	0	0	0	0	0	6.76	6%-10%	6	T2NxM0	2	1	0	0	0	1
ROIB08	PCa	LgPAC	72	26	1	1	0	0	0	0	3.32	0.4	6	T2N0M0	2	1	0	0	0	0
ROIC01	PCa	LgPAC	66	23.5	1	1	1	0	0	0	6.19	0.1	6	T2NxM0	2	1	0	0	0	1
ROIC02	PCa	IDC	71	24.06	1	1	0	0	0	0	203	61%-70%	9	T3bN1M1	4	5	1	1	1	1
ROIC04	PCa	DAC	78	22.2	1	1	0	1	0	0	38.15	71%-80%	9	T3bN0M0	3	5	1	1	1	1
ROIC05	PCa	DAC	78	31.65	1	1	1	0	0	1	7.09	41%-50%	7	T3bNxM0	3	3	1	1	1	1
ROIC06	PCa	DAC	73	25.95	1	0	0	0	0	0	281	61%-70%	8	T3bN0M0	3	4	1	1	1	1
ROIC07	PCa	DAC	65	27.76	1	0	0	0	0	0	27.52	71%-80%	8	T3bN1M0	4	4	0	1	1	1
ROIC08	PCa	DAC	82	19.81	1	1	0	0	0	0	28.6	71%-80%	9	T3aNxM0	3	5	1	1	1	1
ROID01	PCa	DAC	80	27.78	0	0	1	1	1	1	13.7	1%-5%	9	T2N0M0	2	5	0	0	0	0
ROID02	PCa	IDC	68	27	1	0	0	0	0	0	5.22	21%-30%	7	T2cN0M0	2	2	1	1	0	0
ROID03	PCa	IDC	71	27.68	1	0	1	0	0	0	32.9	81%-90%	9	T3bN0M0	3	5	1	1	0	1
ROID04	PCa	HgPAC	60	28.09	1	1	1	0	0	0	16.499	51%-60%	9	T3bN1M0	4	5	1	1	1	1
ROID05	PCa	DAC	79	31.83	1	1	1	1	1	0	14.6	Maximum diameter 2cm	9	T2N0M0	2	5	0	0	0	1
ROID06	PCa	DAC	71	29.06	1	1	0	0	1	0	9.75	31%-40%	7	T3aN1M0	4	3	0	0	1	1
ROID07	PCa	IDC	66	24.91	0	0	1	0	1	0	7.09	11%-20%	9	T3bN0M0	3	5	1	1	1	1
ROID08	PCa	DAC	84	24.34	1	1	1	0	0	1	18.3	0.5	9	T3aN0M0	3	5	0	0	1	1
ROIE01	PCa	DAC	82	29.76	1	1	0	1	0	1	18.9	0.8	7	T3aN0M0	3	3	1	1	1	1
ROIE02	PCa	HgPAC	73	30.76	0	0	1	1	0	1	16.3	0.8	9	T3bNxM0	3	5	1	1	1	1
ROIE03	PCa	IDC	80	23.18	1	1	1	1	0	1	4.19	0.15	8	T2cN0M0	2	4	1	0	0	1
ROIE04	PCa	IDC	82	30.42	1	1	1	1	0	0	8.5	0.9	7	T3bN1M0	4	2	1	1	1	1
ROIE05	PCa	DAC	85	23.73	1	1	0	0	0	0	14.9	0.3	9	T3bN0M0	3	5	1	1	1	0
ROIE06	PCa	HgPAC	56	24.02	0	1	1	0	0	0	12.4	0.4	8	T2N0M0	2	4	1	1	1	1
ROIE07	PCa	HgPAC	61	25.3	1	1	0	0	0	0	21.5	0.8	9	T3bN1M0	4	5	1	1	1	1
ROIE08	PCa	IDC	73	27.89	1	0	1	0	0	0	17.9	0.3	7	T3bN0M0	3	3	0	1	1	1
ROIF01	PCa	IDC	83	23.3	0	0	0	0	0	0	16.5	0.2	7	T2N1M0	4	3	0	0	0	1
ROIF02	PCa	IDC	71	30.6	1	1	1	1	0	0	17.2	0.3	9	T3aN0M0	3	5	1	0	0	1
ROIF03	PCa	HgPAC	79	25	0	0	0	0	0	0	10	0.2	7	T2cN0M0	2	3	0	0	1	1
ROIF04	PCa	HgPAC	73	23.03	1	0	1	0	0	0	13.7	0.2	7	T2N0M1	4	3	0	1	0	1
ROIF05	PCa	IDC	74	25.08	0	0	1	1	1	0	18.37	0.65	9	T2cN1M0	4	5	1	1	1	1
ROIF06	PCa	HgPAC	60	27.8	0	0	0	0	0	0	335	0.7	7	T3bN0M0	3	3	0	1	0	1
ROIF07	PCa	IDC	79	21.8	0	0	0	0	0	1	9.6	0.3	7	T3bN0M0	3	4	0	1	0	1
ROIF08	PCT	PCT	58	25.6	0	0	0	0	0	0
ROIG01	PCT	PCT	69	21.5	0	0	0	1	0	0
ROIG02	PCT	PCT	75	29.1	0	0	1	0	0	1
ROIG03	PCT	PCT	60	28.07	0	0	0	0	0	0
ROIG04	PCT	PCT	71	23.1	1	1	1	0	0	0
ROIG05	PCT	PCT	80	25.56	0	0	0	0	0	1
ROIG06	PCT	PCT	74	25.51	0	0	1	0	0	0
ROIG07	PCT	PCT	57	25.97	0	1	0	0	0	0
ROIG08	PCT	PCT	71	22.41	1	0	1	0	0	0
ROIH01	PCT	PCT	67	24.61	0	0	0	0	0	0
ROIH02	PCT	PCT	67	30.1	1	0	0	0	0	0
ROIH06	PCT	PCT	74	28	1	1	1	1	0	1
ROIH07	PCT	PCT	72	25.8	1	1	1	1	1	0
ROII02	PCT	PCT	67	22	0	0	1	0	0	0
ROII03	PCT	PCT	77	26.43	0	0	0	0	0	0
ROII04	PCT	PCT	70	25.1	1	1	0	0	0	0
ROII05	PCT	PCT	76	20	0	0	1	1	0	0
ROII06	PCT	PCT	69	22.9	0	0	0	0	0	0
ROII07	PCT	PCT	81	22.3	0	0	0	0	0	0
ROII08	PCT	PCT	72	24	1	1	0	0	0	0
ROIJ01	PCT	PCT	68	23	0	0	1	0	1	0
ROIJ02	PCT	PCT	69	27	0	0	0	0	0	0
ROIJ03	PCT	PCT	83	28.3	0	0	1	0	0	1
ROIJ04	PCT	PCT	59	21.88	0	0	0	0	0	0
ROIJ05	PCT	PCT	86	24.2	0	0	1	1	1	1

### Sheet: Table S2
Table S2: Clinicopathologic information of PCa patients in the PAC single-cell cohort
Symbol ID	Patient ID	Age	cT	cN	cM	pre-biopsy PSA	Location	biopsy Gleason score	pGleason score	pT	pN	Family history
PCSC_1	Pca_Reg1R	74	T3b	N0	M0	9.1	TZ	4+3	4+3	T3b	N0	0
PCSC_2	Pca_Reg1L	74	T3b	N0	M0	9.1	ASF	4+3	4+3	T3b	N0	0
PCSC_3	Pca_Reg3	79	T3a	N0	M0	27.32	PZ		4+4	T3a	N0	0
PCSC_4	Pca_Reg4	76	T2b	N0	M0	11.58	TZ	3+3	4+3	T2	Nx	0
PCSC_5	Pca_Reg5	67	T2c	N0	M0	13.6	PZ	4+4	3+4	T2	N0	0
PCSC_6	Pca_Reg7	76	T3b	N0	M0	40.1	PZ		4+5	T3b	N0	0
PCSC_7	Rep-EOPC1	47	T2c	N0	M0	5.53	TZ	3+4	3+4	T2	N0	0
PCSC_8	Rep-EOPC2	48	T2c	N0	M0	11	TZ	4+4	4+4	T2	N0	0
PCSC_9	Rep-EOPC3	54	T2b	N0	M0	7.052	PZ	4+3	4+3	T3a, R1	N0	0
PCSC_10	Rep-EOPC4	53	T2c	N1	M0	29.809	PZ	5+4	4+5	T2, R1	N1	0
PCSC_11	Rep-EOPC5	54	T2b	N0	M0	4.22	PZ	3+4	3+4	T2	N0	0
PCSC_12	Rep-LOPC1	73	T2c	N0	M0	8.86	PZ	3+4	4+3	T2	N1	0
PCSC_13	Rep-LOPC2	72	T2c	N0	M0	32.8	PZ	3+4	4+5	T3a	N0	0
PCSC_14	Rep-LOPC3	70	T2c	N0	M0	29.285	PZ	4+5	4+6	T3a	N0	0

### Sheet: Table S3
Table S3: Target antibody information for IMC analysis
Metal	Marker	Clone	Source	Cat#	Diluiton（stock,0.5mg/mL）
115In	CD44	F10-44-2	abcam	ab6124	1:100
141Pr	AR	polyclonal	BOSTER	A00542	1:50
142Nd	YY1	polyclonal	BOSTER	PB9909	1:100
143Nd	IDH1	EPR21002	ancam	ab242078	1:200
144Nd	HLA I	EPR22172	abcam	ab239788	1:200
145Nd	P53/TP53	polyclonal	BOSTER	PB9908	1:200
146Nd	CK5/KRT5	9H2F8	BOSTER	M00398-7	1:100
147Sm	Collagen I	EPR7785	abcam	ab215969	1:200
148Nd	cleaved Caspase-3	5A1E	CST	#94530	1:50
149Sm	CD31	89C2	CST	85873SF	1:400
150Nd	E-cadherin	EP700Y	abcam	ab256580	1:300
151Eu	HIF1a	EP1215Y	abcam	ab210073	1:150
152Sm	CD45	D9M8I	CST	47937SF	1:50
153Eu	IDH2	EPR7577	abcam	ab230796	1:100
154Sm	CD163	EPR14643-36	abcam	ab215976	1:200
155Gd	IDO-1	3G2G11	proteintech	66528-1-Ig	1:200
156Gd	PD-L1/CD274	73-10	abcam	ab226766	1:100
158Gd	VEGFA	EP1176Y	abcam	ab185238	1:200
159Tb	CD68	KP1	biolegend	916104	1:100
160Gd	PSMA	polyclonal	sino biological	201427-T10	1:150
161Dy	CD20	IGEL/773	abcam	ab213033	1:200
162Dy	PTEN	polyclonal	sino biological	100729-T08	1:300
163Dy	CK8/KRT8	3G9	BOSTER	M01421-3	1:100
164Dy	SF3B1	EPR11987（B)	abcam	ab249538	1:150
165Ho	PD-1	D4W2J	CST	63815SF	1:50
166Er	Ki-67	B56	BD	550609	1:50
167Er	FBP1	EPR4619	abcam	ab247749	1:100
168Er	HLA-DR	TAL 1B5	abcam	NB600-989	1:200
169Tm	eIF1A	EPR12466（B）	abcam	ab243919	1:100
170Er	CD3	D7A6E	CST	24581SF	1:200
171Yb	FAP	EPR20021	abcam	ab271976	1:50
172Yb	c-MYC	9E10	abcam	ab264603	1:200
173Yb	CD29/Integrin beta 1	EPR16895	abcam	ab271931	1:150
174Yb	HMGCR	polyclonal	BOSTER	A00643-3	1:200
175Lu	ACC	EP687Y	abcam	ab173584	1:150
176Yb	Pan-cytokeratin	AE-1/AE-3	biolegend	914204	1:800
194Pt	aSMA	1A4	biolegend	904601	1:50
196Pt	BRCA1	polyclonal	BOSTER	PB9015	1:50
198Pt	Vimentin	D21H3	abcam	ab193555	1:50
